# Agewise mapping of genomic oxidative DNA modification demonstrates oxidative-driven reprogramming of pro-longevity genes

**DOI:** 10.1101/2020.02.17.951582

**Authors:** Lynn Htet Htet Aung, Yin Wang, Zi-Qian Liu, Zhe Li, Zhongjie Yu, Xiatian Chen, Jinning Gao, Peipei Shan, Zhixia Zhou, Peifeng Li

## Abstract

The accumulation of unrepaired oxidatively damaged DNA can influence both the rate of ageing and life expectancy of an organism. Mapping oxidative DNA damage sites at whole-genome scale will help us to recognize the damage-prone sequence and genomic feature information, which is fundamental for ageing research. Here, we developed an algorithm to map the whole-genome oxidative DNA damage at single-base resolution using Single-Molecule Real-Time (SMRT) sequencing technology. We sequenced the genomic oxidative DNA damage landscape of *C. elegans* at different age periods to decipher the potential impact of genomic DNA oxidation on physiological ageing. We observed an age-specific pattern of oxidative modification in terms of motifs, chromosomal distribution, and genomic features. Integrating with RNA-Seq data, we demonstrated that oxidative modification in promoter regions was negatively associated with the expression of pro-longevity genes, denoting that oxidative modification in pro-longevity genes may exert epigenetic potential and thus affect lifespan determination. Together, our study opens up a new field for exploration of “oxigenetics,” that focuses on the mechanisms of redox-mediated ageing.

**Summary:**

- We developed an algorithm to map the oxidative DNA damage at single-base resolution.
- Oxidative DNA damage landscape in *C. elegans* illustrated an age-specific pattern in terms of motifs, chromosomal distribution, and genomic features.
- Oxidative modification in older worms occurred higher frequency at the sex chromosome, with the preference for promoter and exon regions.
- Oxidative modification in promoter regions of pro-longevity genes was negatively associated with their expression, suggesting the oxidative-driven transcript reprogramming of pro-longevity genes in physiological ageing.
