## Supplemental Table 2 for "Agewise mapping of genomic oxidative DNA modification demonstrates oxidative-driven reprogramming of pro-longevity genes"

### Sheet: Sheet1
Table S2: Motif analysis of 8-OHdG sites in different age groups.
D1		D10		D20
Sequence	Counts	Sequence	Counts	Sequence	Counts
TTGGT	146	TGGAT	8041	TGGAT	2395
TGGGT	146	TGGCT	7909	TTGCC	1930
TGGAT	116	TTGCC	7119	TGGCT	1915
TTGTT	106	CAGCT	6304	TGGAG	1871
GGGGT	103	TGGAG	6266	CAGCT	1743
TGGCT	99	TCGAT	6018	TTGGT	1726
GTGGT	98	TTGAT	5917	TTGAT	1701
CGGAT	94	TTGCT	5880	TGGGT	1688
TGGGA	93	TCGTC	5433	TTGTT	1608
TGGAG	92	TGGGT	5144	TCGAT	1553
TTGAT	88	CGGAT	4977	CGGAT	1542
CGGGT	88	CGGCT	4937	AAGTT	1467
GAGGT	87	TTGGT	4933	CAGAT	1376
TGGAA	86	AAGCT	4916	TCGTC	1309
TCGGT	82	TTGTT	4717	CGGCT	1252
TCGAT	82	TCGTT	4591	TTGCT	1231
CAGCT	82	CAGAT	4451	ATGTT	1214
CAGGT	81	GTGCT	4318	TCGTT	1193
TTGTA	80	GAGCT	4263	GGGGT	1166
TTGCC	79	TTGTC	4202	TTGTC	1139
TCGTT	79	AAGTT	4009	GAGGT	1138
AAGTT	77	TAGCT	3937	GTGGT	1108
TTGAA	74	ATGAT	3708	AAGCT	1107
TTGGA	70	CGGAG	3680	ATGAT	1095
TTGGG	69	ATGTT	3587	TGGAA	1050
CAGAT	69	TCGCT	3573	TTGAA	1049
TCGTC	66	ATGCT	3558	TAGCT	1042
ATGTT	63	AAGAT	3476	GTGAT	1041
GGGGG	62	TAGAT	3403	CAGGT	1019
TAGAT	61	AGGCT	3380	TAGAT	1012
ACGTT	61	ACGTT	3369	CGGAG	1010
CTGGT	59	GGGCT	3322	CTGAT	1000
TGGGG	58	CTGCT	3317	GAGCT	999
GTGTT	58	CCGAT	3186	AAGAT	991
TTGTC	57	CTGAT	3177	GTGCT	984
TCGTA	57	ACGAT	3173	TCGGT	953
CGGGA	57	TCGGT	3121	GAGAG	944
ATGGT	57	GTGAT	2970	ACGTT	942
GTGGG	56	TGGAA	2930	TGGGG	918
GCGGT	56	ACGTC	2878	GAGAA	918
GAGAA	55	CAGGT	2868	TTGAG	905
TTGCT	53	GCGTC	2851	ATGGT	902
GTGAT	53	CCGTC	2821	TGGGA	889
CTGGA	53	TCGCC	2800	CGGGT	884
TAGCT	52	CGGGT	2763	CCGAT	871
CAGTT	52	GAGAA	2735	TTGGA	865
AAGAT	52	GGGAT	2725	CTGGT	862
GTGGA	51	GTGGT	2717	GGGCT	853
CTGTA	50	AGGAT	2708	GTGCC	843
TCGAA	49	TTGAG	2688	GTGTG	838
TAGAA	49	ATGGT	2676	GGGAT	829
GTGTG	49	CCGCC	2581	TTGTG	826
CTGAA	49	CCGCT	2529	CTGCT	818
CCGTT	49	GGGGT	2494	TTGGG	812
TGGTG	48	TTGAC	2487	GCGGT	805
TAGGT	48	GTGCC	2476	TTGGC	800
AAGAA	48	TTGAA	2440	AGGAT	797
TGGTA	47	ATGTC	2407	ATGCT	787
CGGAA	47	GAGAT	2375	ACGAT	787
AAGGT	47	ATGCC	2360	TGGCC	783
CGGAG	46	CTGGT	2333	TTGTA	766
CCGTC	46	CCGTT	2330	CCGTC	766
CAGAA	46	GCGAT	2325	GAGAT	764
ATGAT	44	TAGGT	2309	AGGCT	764
TTGTG	43	GAGAG	2300	GTGTC	759
GCGTT	43	TGGTT	2289	ATGTG	759
CTGCC	43	GTGTC	2266	AAGAA	758
CCGAT	43	GCGTT	2255	ACGTC	756
ATGGA	43	TCGAC	2213	GAGTT	755
AGGGT	43	TGGGA	2188	AAGTG	751
TAGTT	42	AAGTC	2163	TCGCT	746
GAGAT	42	GAGTT	2122	TTGAC	741
ACGAT	42	TTGTG	2079	TCGCC	739
GTGTA	41	AAGCC	2069	GTGTT	739
GTGCT	41	TGGCC	2033	TAGGT	737
GAGAG	41	TGGTC	2030	GAGTG	728
AAGCT	41	TTGGA	2028	TGGTG	722
CAGGA	40	CTGCC	2026	GCGTC	712
ACGGT	40	ATGAG	2021	TGGTT	700
CTGAT	39	GAGCC	1988	GGGAG	698
AGGAT	39	ACGCT	1976	CTGAA	695
TTGGC	38	ATGAC	1971	CAGTT	695
TGGCC	38	AGGAG	1962	ATGTC	694
GCGTC	38	GGGAG	1947	CCGCC	687
GCGTA	38	ACGCC	1944	AAGGT	687
GAGTT	38	TTGGC	1941	GGGGG	686
CGGCT	38	AAGAG	1917	TAGTT	685
CAGTG	38	GCGCT	1900	CGGGA	676
CAGCC	38	GTGTT	1897	CTGCC	668
AAGTC	38	CAGAG	1882	AAGTC	664
TTGAG	37	TTGTA	1856	CTGTT	661
GTGCC	37	TCGTA	1831	ATGCC	661
CGGGG	37	CTGTT	1828	ATGAG	651
ATGAA	37	TGGGG	1820	AAGAG	643
TGGTT	36	AAGTG	1818	CCGTT	640
GTGTC	36	AAGAA	1813	GTGAG	633
CAGTA	36	GCGCC	1803	CAGCC	626
AAGAG	36	ATGTG	1774	GAGCC	613
TCGCT	35	GAGTG	1769	GGGTG	592
CTGTT	35	GAGGT	1760	AGGAG	587
ACGTC	35	CGGGA	1744	GCGAT	584
AAGTG	35	TAGTT	1717	AAGCC	583
GGGCT	34	GAGTC	1710	CAGAG	578
CGGTG	34	AAGGT	1678	ATGAA	573
TGGGC	33	GCGGT	1677	GCGTT	572
TCGGG	33	ACGAC	1677	ATGGA	570
GTGAA	33	AGGGT	1670	ATGAC	570
GGGTG	33	AAGAC	1639	TGGTC	567
GGGGA	33	CTGTC	1614	AGGGT	561
TGGTC	32	TCGAG	1607	CCGGT	546
GGGAT	32	CAGTT	1599	TCGAA	545
ATGTG	32	CGGAA	1597	GCGCC	545
AGGAA	32	CAGCC	1580	TCGAC	542
TCGTG	31	TTGGG	1574	CGGAA	531
CTGCT	31	TCGAA	1531	TCGTA	530
AGGGA	31	CTGAA	1528	TAGAG	525
AGGCT	31	TAGAG	1500	CAGTG	522
ACGAA	31	GTGAG	1500	GTGGA	520
TTGAC	30	CTGAC	1478	TGGGC	516
TCGGA	30	TGGTG	1432	CCGCT	513
GGGAA	30	AGGTT	1418	ACGGT	508
GCGAT	30	ACGGT	1397	GTGGG	505
CCGGT	30	CCGGT	1375	CTGTC	503
ACGTA	30	ATGGC	1344	TAGCC	493
AAGTA	30	TAGCC	1321	TGGTA	489
GCGCC	29	ATGAA	1311	CTGAC	489
CGGTA	29	CCGAC	1307	CTGGA	486
CAGGG	29	GGGAA	1289	CAGAA	486
ATGTA	29	ACGAG	1281	AAGAC	484
GAGGA	28	CAGAA	1276	GTGTA	480
AGGTA	28	ATGGA	1273	CGGCC	474
TCGGC	27	GTGTG	1272	CGGGG	473
TAGTC	27	TGGAC	1256	TCGAG	468
GGGTA	27	ACGTA	1220	GAGTC	468
CTGTG	27	TCGTG	1205	ATGGC	461
CTGAC	27	GAGAC	1202	ACGCC	457
AGGTT	27	CGGCC	1193	GCGCT	443
AGGTG	27	TGGTA	1168	ACGAC	442
GAGTG	26	GGGTC	1167	AAGTA	442
GAGTA	26	ATGTA	1161	AGGTT	440
CTGGG	26	GTGAC	1148	GGGGA	438
ATGGG	26	AGGTC	1144	GGGAA	438
AGGGG	26	CTGAG	1131	GTGAA	435
AAGGA	26	ACGTG	1130	TAGAA	432
TCGAC	25	GGGGG	1115	ATGGG	432
TAGTG	25	AGGAA	1115	TGGAC	430
TAGTA	25	CGGGG	1107	TCGTG	429
TAGGA	25	TAGTC	1089	ATGTA	426
GAGTC	25	ACGAA	1086	AGGTG	425
GAGCT	25	GCGTA	1082	TAGTG	414
TAGCC	24	GTGGA	1076	TCGGC	408
GTGAG	24	CTGGA	1070	CTGTG	408
GCGGA	24	AAGTA	1029	ACGTA	404
CCGTA	24	CCGAG	1025	ACGAA	403
CCGCC	24	TCGGC	1022	ACGCT	401
ATGAG	24	GCGAC	1022	GCGGC	397
AGGAG	24	CAGTG	1022	GAGAC	396
AAGGG	24	GTGTA	1020	TCGGG	394
TAGGG	23	CCGTA	1014	CAGGA	394
TAGAG	23	CCGAA	1009	CTGAG	391
GCGGC	23	TAGAA	1001	CAGGG	391
CCGCT	23	GGGGA	1001	ACGTG	391
ACGTG	23	GCGAG	1000	ACGAG	386
ACGAC	23	CGGTT	997	GTGGC	379
GGGTT	22	GTGAA	983	GTGAC	379
GCGAG	22	TGGGC	966	AGGAA	375
CCGTG	22	GGGTG	959	CGGTG	371
CAGAG	22	GCGAA	959	GCGGG	367
ATGCT	22	GGGTT	955	GGGTC	365
ATGCC	22	TCGGA	954	GAGGC	357
GGGAG	21	CAGGA	951	CTGGC	356
GCGTG	21	ATGGG	942	AGGTA	356
CGGCC	21	AGGCC	934	GGGTT	355
CCGGA	21	CTGGC	928	CTGGG	353
ATGTC	21	GTGGG	901	TCGGA	351
ATGGC	21	CAGAC	894	CTGTA	347
TGGCG	20	CGGTC	893	CCGAA	347
TGGAC	20	CTGTG	892	TAGTC	346
TCGCC	20	GGGCC	864	GGGGC	343
GGGTC	20	GCGTG	819	GAGTA	342
GCGGG	20	TAGAC	800	CGGTT	338
GCGAA	20	AGGTG	783	CCGAC	336
GAGCC	20	AAGGC	781	CAGAC	332
CCGAA	20	GAGTA	778	GCGTG	331
ATGAC	20	GCGGC	762	AAGGA	321
GCGAC	19	TTGCA	761	CCGAG	320
GAGGG	19	CCGTG	759	GGGCC	318
CGGTT	19	GCGGG	757	GCGAA	317
AGGTC	19	AGGTA	749	GCGAG	316
GTGGC	18	CGGAC	748	AAGGC	314
GTGAC	18	CTGTA	745	CGGGC	313
CGGGC	18	GTGGC	744	GAGGA	312
ACGCC	18	GAGGC	741	GGGTA	311
TCGAG	17	TCGGG	736	AGGCC	311
CGGCG	17	CAGTC	718	GCGTA	309
AGGCC	17	AAGGA	715	CCGTG	303
ACGAG	17	GAGGA	712	AGGGA	303
GGGGC	16	TAGTG	709	AGGGG	301
GCGCT	16	AGGAC	701	AGGTC	298
GAGGC	16	ACGGC	691	GCGAC	285
GAGAC	16	GGGTA	684	GAGGG	283
CTGTC	16	CGGTA	675	CAGTA	280
CGGTC	16	CAGGG	672	CCGTA	279
CGGAC	16	GGGGC	671	TAGGA	277
CCGGC	16	AGGGA	670	ACGGC	276
CAGCA	16	CGGTG	632	CGGTA	272
ACGGA	16	TAGGA	618	TGGCG	270
AAGCC	16	CTGGG	612	CGGTC	269
GAGCA	15	GAGCA	605	TAGGG	259
CTGGC	15	AGGGG	594	TAGAC	255
ACGGC	15	CGGGC	568	CAGTC	254
GGGCC	14	ACGGA	566	ACGGA	250
GCGCG	14	CCGGA	562	TTGCA	249
CCGAG	14	ACGGG	553	CAGGC	249
CAGTC	14	AAGCA	541	TAGTA	246
AAGGC	14	ATGCA	537	GCGGA	244
AAGCA	14	TAGTA	533	CCGGG	241
CCGAC	13	TAGGC	533	CGGAC	238
AGGAC	13	CAGGC	530	GAGCA	236
ACGGG	13	GCGGA	522	ACGGG	232
TTGCA	12	TGGCA	512	AAGGG	230
TCGCG	12	CAGTA	501	AAGCA	230
TAGAC	12	CCGGC	492	CCGGC	228
CAGGC	12	TTGCG	489	CCGGA	226
CAGCG	12	TAGGG	484	TAGGC	223
TAGGC	11	GAGGG	452	TTGCG	219
CTGAG	11	AAGGG	445	TGGCA	216
CCGGG	11	CCGGG	444	CGGCG	205
AGGGC	11	AGGCA	443	ATGCA	201
AAGAC	11	GTGCA	436	AGGGC	198
TTGCG	10	CTGCA	425	AGGAC	195
GTGCG	9	GGGAC	422	GTGCA	175
GTGCA	9	AGGGC	411	ATGCG	171
GGGAC	9	TGGCG	396	AGGCA	167
CTGCA	9	ATGCG	391	AGGCG	160
CCGCA	9	ACGCA	385	TCGCG	154
CAGAC	9	CGGCA	373	CGGCA	154
ATGCA	9	ACGCG	343	CTGCG	145
AGGCA	9	TCGCG	340	ACGCA	144
CGGCA	8	AAGCG	339	AAGCG	144
CCGCG	8	TCGCA	323	GGGCG	141
ATGCG	8	CGGCG	301	ACGCG	141
AGGCG	8	CAGCA	289	GCGCG	136
ACGCG	8	CTGCG	285	GTGCG	133
ACGCA	8	GCGCA	282	CAGCA	126
TGGCA	7	AGGCG	263	GGGAC	121
TAGCA	7	GTGCG	255	CAGCG	120
GGGCG	7	GGGCG	250	CTGCA	113
ACGCT	7	GCGCG	246	TCGCA	110
TCGCA	6	GAGCG	225	GAGCG	110
GGGCA	6	CCGCG	218	CCGCG	104
GCGCA	6	CCGCA	216	TAGCA	101
AAGCG	6	TAGCA	212	GCGCA	101
TAGCG	5	CAGCG	194	TAGCG	94
GAGCG	5	TAGCG	193	GGGCA	92
CTGCG	5	GGGCA	192	CCGCA	80
