## Supplemental Table 8 for "Agewise mapping of genomic oxidative DNA modification demonstrates oxidative-driven reprogramming of pro-longevity genes"

### Sheet: Sheet1
Table S8: The Primers used for 8-OHdG-IP-qPCR.
Gene Name	Sequence	Length(mer)	Tm(℃)	GC%	Product Length (bp)
age-1	5’-AGCACACCAAAACAGAGCAAGA -3’	22	62.27	45.45	94
	5’-CGTCAAGGTCCCAAAGTGAAA -3’	21	62.32	47.62
daf-2	5’-ACGACGGATTTGACGCTTG -3’	19	62.19	52.63	145
	5’-CCTTCTCACCATTTGTCCCTTCT -3’	23	62.87	47.83
mev-1	5’-CGCTTCTTAGGATTCGATTTGG -3’	22	62.18	45.45	144
	5’-GGCAGTCTTGTTGCTCTTGTTCT -3’	23	62.18	47.83
akt-1	5’-CACCGATGCGATATTGTCTACC -3’	22	61.61	50	207
	5’-TCCCCACCAATCAACACAAC -3’	20	61.63	50
daf-16	5’-TCTGACATCACACTGCACAATCTC -3’	24	62.61	45.83	141
	5’-ATACTGGGTTACTCCGCCAAAA -3’	22	61.88	45.45
sir-2.1	5’-GCACCCGAAACAAACACAGA -3’	20	62.07	50	122
	5’-AGAAGTCTTTGAGCACGACGAAG -3’	23	62.29	47.83
act-1	5’-GAAGCCCCACTCAATCCAAA -3’	20	62.28	50	116
	5’-GAAGCGTAGAGGGAGAGGACA -3’	21	60.91	57.14
